# The molecular mechanism and physiological role of silent nociceptor activation

**DOI:** 10.1101/2022.04.07.486730

**Authors:** Timo A. Nees, Na Wang, Pavel Adamek, Clement Verkest, Carmen La Porta, Irina Schaefer, Julie Virnich, Selin Balkaya, Vincenzo Prato, Chiara Morelli, Nadja Zeitzschel, Valerie Begay, Young Jae Lee, Anke Tappe-Theodor, Gary R. Lewin, Paul A. Heppenstall, Francisco J. Taberner, Stefan G. Lechner

## Abstract

Silent nociceptors are sensory afferents that are insensitive to noxious mechanical stimuli under normal conditions but become sensitized to such stimuli during inflammation. Using RNA-sequencing and quantitative RT-PCR we demonstrate that inflammation selectively upregulates the expression of the transmembrane protein TMEM100 in silent nociceptors and electrophysiology revealed that over-expression of TMEM100 is required and sufficient to un-silence silent nociceptors. Moreover, we show that mice lacking TMEM100 do not develop secondary allodynia – i.e. pain hypersensitivity that spreads beyond the site of inflammation – in a mouse model of knee joint inflammation and that AAV-mediated overexpression of TMEM100 in articular afferents in the absence of inflammation is sufficient to induce allodynia in remote skin regions without causing knee joint pain. Thus, our work identifies TMEM100 as a key regulator of silent nociceptor un-silencing and reveals a physiological role for this hitherto enigmatic afferent subclass in triggering spatially remote secondary allodynia during inflammation.
