## Supplementary material for "The molecular mechanism and physiological role of silent nociceptor activation": Source data and statistical information: Nees_etal_Figure2_data.xlsx

### Sheet: Fig.2c
	EGFP+/CGRP+ fibre density
	FP	LM	LJC	MM	MJC	CL
	0.964059	0.0194071	0.0710388	0	0.0255815	0
	0.3128	0.0024	0.0281429	0.00185714	0.0228811	0.00949186
		0.268429	0.173143	0.0777143	0.194799	0.497429
	1.30747	0.756333		0.147375	0.95375	0.438

### Sheet: Fig.2d
	CFA						CTL
dpi	Δ mediolateral diameter [mm]
1	1.39	0.35	1.29	1.18	0.61	1.25	-0.03	0.11	-0.18	0.01	-0.12
5	0.2	0.17	0.42	1.15	0.69	0.75	0.01	0.03	0.1	-0.09	-0.26
9	0.13	0.2	-0.01	1.24	0.2	0.47	0.26	0.07	0.18	-0.08	-0.05
16	0.17	-0.01	-0.06	0.86	0.21	0.4	0.16	0.04	0.09	0.03	-0.03
	Δ anteroposterior diameter [mm]
1	0.79	0.75	0.69	1.1	0.94	1.08	0.11	0.13	0.02	0.02	-0.35
5	0.19	1.07	0.66	0.75	0.46	0.64	0.04	0.07	0.3	-0.05	-0.25
9	-0.03	0.54	0.29	0.74	0.24	0.47	0.3	0.1	0.41	0.12	-0.19
16	-0.28	0.33	-0.05	0.46	0.08	0.33	0.17	0.08	0.19	-0.05	0.03

### Sheet: Fig.2f
	Foot print area					Leg swing speed					Paired T-tests
	saline		CFA			saline		CFA				P value	Mean of before	Mean of 3 dpi	Difference	SE of difference	t ratio	df	q value
	before	3 dpi	before	3 dpi		before	3 dpi	before	3 dpi		Foot print area
	0.905737	0.842838	0.883767	0.516954		1.05708	0.850988	0.883144	0.589576		Saline	0.490556	1.01768	0.983479	0.034199	0.0483026	0.708016	14	0.247731
	1.03518	0.918472	1.05295	0.574381		1.27243	1.27675	1.00577	0.57567		CFA	2.557e-07	1.07337	0.570152	0.503221	0.0570885	8.81476	15	2.583e-07
	0.636937	1.01768	1.16394	0.383302		0.890914	0.893059	1.00177	0.458052
	1.14559	0.881318	1.07781	0.89981		1.22457	1.03512	1.01638	0.604975		Leg swing speed
	1.03525	1.0441	1.04557	0.519416		1.12049	1.09716	1.03616	0.504738		Saline	0.735295	1.0546	1.04337	0.0112293	0.032558	0.344901	14	0.371324
	1.0254	0.83921	1.23892	1.04473		1.04324	0.889953	1.10917	0.928653		CFA	8e-09	1.04094	0.633545	0.407393	0.0354727	11.4847	15	8e-09
	0.875368	1.00096	0.934637	0.141191		0.924463	1.02119	1.05017	0.463593
	1.12965	1.09666	1.01597	0.231182		1.06824	1.13415	1.00568	0.391807
	1.0117	1.19282	1.09495	0.327607		0.858212	1.0675	1.05027	0.666339
	1.02417	0.955888	1.20901	1.12932		1.05979	0.923013	1.12033	0.994493
	1.29612	0.935887	1.28792	0.714662		1.19453	1.12932	1.09264	0.760219
	0.967259	0.805067	1.06864	0.697682		0.924184	0.878037	1.14233	0.810022
	1.01836	1.09091	1.11069	0.619889		1.12192	1.30417	1.10216	0.728119
	0.919821	0.795531	1.06376	0.414106		0.921647	0.93484	0.953209	0.453774
	1.23863	1.33484	0.945839	0.319937		1.13725	1.21527	1.05517	0.502504
			0.979608	0.588272				1.03066	0.704191

### Sheet: Fig.2g
	Mechanical paw withdrawal threshold [g]					Paired T-test
	saline		CFA				P value	Mean of before	Mean of 3 dpi	Difference	SE of difference	t ratio	df	q value
	before	3 dpi	before	3 dpi		Saline	0.0804769	0.84636	0.751887	0.0944733	0.0501405	1.88417	14	0.0406408
	0.6258	0.5072	0.6635	0.1614		CFA	5.18e-11	0.872962	0.149628	0.723334	0.0439326	16.4646	15	5.23e-11
	0.9358	0.8444	0.855	0.3868
	0.8799	0.7742	0.9335	0.1838
	0.7967	0.8037	0.8914	0.2462
	0.8207	1.104	0.8609	0.07133
	0.7938	0.7364	1.039	0.07133
	0.8035	0.9006	0.8472	0.06493
	0.6631	0.5703	0.8849	0.07133
	0.7927	0.645	0.9545	0.1396
	0.8726	0.3083	0.9981	0.1137
	1.008	0.5943	0.9596	0.09726
	1.057	1.024	1.002	0.01967
	0.9099	0.8357	0.5746	0.07
	0.9217	0.9077	0.7311	0.0205
	0.8142	0.7225	0.9109	0.4979
			0.8612	0.1783

### Sheet: Fig.2h
	Thermal paw withdrawal latency [s]						Paired T-test
	saline		CFA					P value	Mean of before	Mean of 3 dpi	Difference	SE of difference	t ratio	df	q value
	before	3 dpi	before	3 dpi			Saline	0.373858	5.40815	5.81111	-0.402963	0.438668	0.918606	14	0.188798
	3.6	5	3.93333	3.13333			CFA	1.8e-09	6.03542	2.3125	3.72292	0.290506	12.8153	15	1.8e-09
	4.83333	7.5	4.26667	2.2
	3.86667	5.23333	4.88889	1.9
	3.4	6.43333	8.53333	3.13333
	4.26667	3.46667	5.18889	2.2
	8.38889	7.03333	6.03333	2.4
	5.96667	5.03333	6.71111	1.8
	5.48889	6.1	7.18889	2.03333
	7.98889	8.46667	6	2.1
	7.98889	4.2	6.02222	3
	6.8	6.2	6.56667	2.5
	4.2	5.16667	6.36667	2.4
	5.01111	5.76667	6.47778	2.23333
	4.02222	5.23333	5.87778	1.93333
	5.3	6.33333	6.4	2
			6.11111	2.03333
