## Supplementary material for "The molecular mechanism and physiological role of silent nociceptor activation": Source data and statistical information: Nees_etal_Figure6_data.xlsx

### Sheet: Fig.6c
C-fibre nociceptors conduction velocity [m/s]
WT, Saline	WT, CFA	TMEM100KO, CFA
0.98	0.68	0.6
0.41	0.59	0.78
0.5	0.71	1.42
0.51	1.08	0.75
0.5	1.25	0.77
0.59	0.53	0.59
0.43	0.58	0.53
0.65	0.69	0.39
0.6	0.54	0.51
0.51	1.43	1.56
0.51	0.75	0.46
0.45		0.44
0.52		0.52
0.56		0.6
0.64
1.09

### Sheet: Fig.6d
Data shown in Fig.6d					Statistical Test: Individual Chi-square tests
	Proportion responding					WT, saline	WT, CFA	KO, CFA
von Frey [g]	CTL	CFA	KO-CFA		SUM	16	10	14
0.04	0	10	0		0.04	0	1	0
0.07	0	30	0		0.07	0	3	0
0.16	0	40	7.1		0.16	0	4	1
0.4	17.6	90	50		0.4	3	9	7
0.6	52.9	100	71.4		0.6	8	10	10
1	76.5	100	85.7		1	12	10	12
1.4	94.1	100	100		1.4	15	10	14
2	100	100	100		2	16	10	14
						WT,saline vs. WT, CFA				WT, saline vs. KO,CFA				WT, CFA vs, KO, CFA
					0.04g	0	16	16		0	16	16		1	9	10
						1	9	10		0	14	14		0	14	14
						1	25	26		0	30	30		1	23	24
						0.615385	15.3846	16		0	16	16		0.416667	9.58333	10
						0.384615	9.61538	10		0	14	14		0.583333	13.4167	14
						1	25	26		0	30	30		1	23	24
							P-Value	0.197064			P-Value	#DIV/0!			P-Value	0.226792
					0.07g	0	16	16		0	16	16		3	7	10
						3	7	10		0	14	14		0	14	14
						3	23	26		0	30	30		3	21	24
						1.84615	14.1538	16		0	16	16		1.25	8.75	10
						1.15385	8.84615	10		0	14	14		1.75	12.25	14
						3	23	26		0	30	30		3	21	24
							P-Value	0.0198381			P-Value	#DIV/0!			P-Value	0.0284597
					0.16g	0	16	16		0	16	16		4	6	10
						4	6	10		1	13	14		1	13	14
						4	22	26		1	29	30		5	19	24
						2.46154	13.5385	16		0.533333	15.4667	16		2.08333	7.91667	10
						1.53846	8.46154	10		0.466667	13.5333	14		2.91667	11.0833	14
						4	22	26		1	29	30		5	19	24
							P-Value	0.00595577			P-Value	0.276895			P-Value	0.0506943
					0.4g	3	13	16		3	13	16		9	1	10
						9	1	10		7	7	14		7	7	14
						12	14	26		10	20	30		16	8	24
						7.38462	8.61538	16		5.33333	10.6667	16		6.66667	3.33333	10
						4.61538	5.38462	10		4.66667	9.33333	14		9.33333	4.66667	14
						12	14	26		10	20	30		16	8	24
							P-Value	0.000391876			P-Value	0.0700755			P-Value	0.040424
					0.6g	8	8	16		8	8	16		10	0	10
						10	0	10		10	4	14		10	4	14
						18	8	26		18	12	30		20	4	24
						11.0769	4.92308	16		9.6	6.4	16		8.33333	1.66667	10
						6.92308	3.07692	10		8.4	5.6	14		11.6667	2.33333	14
						18	8	26		18	12	30		20	4	24
							P-Value	0.00720065			P-Value	0.231998			P-Value	0.0640775
					1g	12	4	16		12	4	16		10	0	10
						10	0	10		12	2	14		12	2	14
						22	4	26		24	6	30		22	2	24
						13.5385	2.46154	16		12.8	3.2	16		9.16667	0.833333	10
						8.46154	1.53846	10		11.2	2.8	14		12.8333	1.16667	14
						22	4	26		24	6	30		22	2	24
							P-Value	0.0856364			P-Value	0.464214			P-Value	0.211894
					1.4g	15	1	16		15	1	16		10	0	10
						10	0	10		14	0	14		14	0	14
						25	1	26		29	1	30		24	0	24
						15.3846	0.615385	16		15.4667	0.533333	16		10	0	10
						9.61538	0.384615	10		13.5333	0.466667	14		14	0	14
						25	1	26		29	1	30		24	0	24
							P-Value	0.420113			P-Value	0.341399			P-Value	#DIV/0!

### Sheet: Fig.6e
	Number of action potentials in C-fiber nociceptors																																									WT,saline vs WT, CFA - multiple Mann-Whitney tests
Force [g]	WT, CTL																WT, CFA										TMEM100KO-CFA															Force [g]	P value	Mean rank of CTL	Mean rank of CFA	Mean rank diff.	Mann-Whitney U	q value
0.15	0	0	0	0	0	0	0	0	0	0	0	0	0	0	0		0	0	0	0	3	0	6	0	0		2	2	0	0	1	3	0	1	1	0	0	0	0	0		0.15	0.130435	11.5	14.17	-2.667	52.5	0.197609
0.53	26	0	0	0	2	0	1	0	0	0	0	0	5	0	0		4	0	0	0	5	0	13	0	0		3	1	0	0	1	5	0	1	1	0	2	0	0	1		0.53	0.702517	12.1	13.17	-1.067	61.5	0.709542
2.58	53	0	0	6	40	0	2	1	0	0	34	0	5	5	0		23	4	1	2	94	1	11	1	0		9	9	1	0	8	32	6	3	1	0	3	0	1	1		2.58	0.377917	11.5	14.17	-2.667	52.5	0.458035
13.31	44	0	0	23	106	2	10	26	9	16	103	2	9	39			124	83	35	136	131	14	37	41	5		127	52	41	39	65	65	26	14	2	7	3	11	6	65		13.31	0.037006	9.643	15.67	-6.024	30	0.074752
24.75	60	21	12	30	121	4	15	106	19	40	40	1	13		4		147	118	39	200	135	19	77	113	33		87	80	66	58	68	98	26	12	6	43	8	8	22	58		24.75	0.00725	9.036	16.61	-7.575	21.5	0.021969
35.48	63	24	22	29	143	35	29	78	23	75	73	2	19	121	4		151	111	73	136	129	27	155	146	51		97	45	77	99	74	116	35	13	7	103	19	30	35	88		35.48	0.007057	9.567	17.39	-7.822	23.5	0.021969
																																										WT,CFA vs TMEM100KO, CFA - multiple Mann-Whitney tests
																																										Force [g]	P value	Mean rank of CTL	Mean rank of CFA	Mean rank diff.	Mann-Whitney U	q value
																																										0.15	0.589649	11.17	12.54	-1.369	55.5	0.714654
																																										0.53	0.770386	11.5	12.32	-0.8214	58.5	0.77809
																																										2.58	0.561134	13.06	11.32	1.734	53.5	0.714654
																																										13.31	0.194767	14.33	10.5	3.833	42	0.39343
																																										24.75	0.03131	15.78	9.571	6.206	29	0.094868
																																										35.48	0.018371	16.11	9.357	6.754	26	0.094868
																																										WT,Saline vs TMEM100KO, CFA - multiple Mann-Whitney tests
																																										Force [g]	P value	Mean rank of CTL	Mean rank of CFA	Mean rank diff.	Mann-Whitney U	q value
																																										0.15	0.006322	12	18.21	-6.214	60	0.03831
																																										0.53	0.238091	13.37	16.75	-3.383	80.5	0.381822
																																										2.58	0.574363	14.13	15.93	-1.795	92	0.580106
																																										13.31	0.279213	12.79	16.21	-3.429	74	0.381822
																																										24.75	0.290087	12.82	16.18	-3.357	74.5	0.381822
																																										35.48	0.315035	13.43	16.68	-3.245	81.5	0.381822
