## Supplementary material for "The molecular mechanism and physiological role of silent nociceptor activation": Source data and statistical information: Nees_etal_Figure7_data.xlsx

### Sheet: Fig.7a
	Numer of dsRed-positive neurons
	L3	L4
Mouse 1	195	151
Mouse 2	117	215

### Sheet: Fig.7c
		AAV-PHP.S-dsRed							AAV-PHP.S-TMEM100-dsRed												Multiple Mann-Whitney test
	Time [dpi]	Stand time ratio [LH/RH]																			P value	Mean rank of AAV-CTL	Mean rank of AAV-TMEM100	Mean rank diff.	Mann-Whitney U	q value
	-3	0.873843	0.954521	0.964863	1.07531	0.976589	0.752452		1.16527	1.08839	1.07956	1.23516	0.986215	0.923189	0.97783	0.981109	1.08802	1.295	0.876098		0.027311	5.333	11	-5.667	11	0.096544
	-1	1.27563	1.20784	0.706276	1.05787	0.986378	0.856299		1.16389	1.07921	0.96829	1.159	1.0111	1.16189	0.707298	0.99386	0.905952	1.00254	1.04836		>0,999999	9	9	0	33	>0,999999
	3	0.618316	0.982493	0.839787	1.12932	0.831046	0.538809		1.00222	0.997164	0.892636	1.10642	0.658502	1.05475	0.3777	1.12134	0.469321	1.17978	0.79582		0.590821	8	9.545	-1.545	27	>0,999999
	5	0.733438	0.947519	1.12708	1.43561	0.652313	0.652882		1.10616	0.317631	0.867581	0.762611	0.784152	1.02234	0.728347	0.923183	0.550287	1.17118	1.11414		0.883646	9.333	8.818	0.5152	31	>0,999999
	7	0.561254	0.842291	1.00919	1.11614	0.766205	0.587751		0.944591	0.702526	0.791049	0.955586	0.939017	0.850386	0.236188	1.23056	0.663378	0.902762	0.73763		0.883646	8.667	9.182	-0.5152	31	>0,999999
	14	0.852148	0.714769	0.740194	0.889913	1.11524	0.898149		0.940224	0.916264	1.02808	1.09127	1.116	0.952747	0.96067	1.13817	1.70027	0.970337	0.868328		0.0202	5.167	11.09	-5.924	10	0.096544
	21	0.981746	1.77721	0.922373	1.15324	1.61985	0.949872		1.07178	1.07126	1.07064	1.03169	1.01435	1.2469	0.51001	1.34598	1.09301	1.11829	0.939027		0.807531	9.5	8.727	0.7727	30	>0,999999
																					Multiple unpaired t-tests
		Swing speed ratio [LH/RH]																			P value	Mean of AAV-CTL	Mean of AAV-TMEM100	Difference	SE of difference	t ratio	df	q value
	-3	0.848779	0.937223	1.05951	1.06209	0.918936	0.829679		0.969681	1.03639	1.17441	1.31392	1.29443	0.991997	0.918745	0.913849	1.12909	1.16868	0.912944		0.072607	0.9427	1.075	-0.1322	0.06847	1.931	15	0.355784
	-1	1.14254	1.24189	0.857532	1.01542	1.00357	0.944219		1.44777	1.0833	1.1648	1.07877	1.10202	1.16104	0.841846	0.886343	0.952901	1.01996	0.945099		0.731789	1.034	1.062	-0.02797	0.0801	0.3492	15	0.746005
	3	0.701352	0.853331	0.889862	1.09429	0.833979	0.676597		1.0843	1.13974	0.90349	1.11426	0.536968	1.19097	0.783024	1.04257	0.697851	1.1132	0.900158		0.262432	0.8416	0.9551	-0.1136	0.09753	1.164	15	0.618464
	5	0.856293	1.08878	1.07497	1.09787	0.719491	0.789818		1.06173	0.339049	0.967521	0.686469	0.717816	0.990206	0.859169	1.21237	0.761886	1.12967	0.977913		0.630475	0.9379	0.8822	0.05571	0.1134	0.4911	15	0.746005
	7	0.83838	0.888571	1.05196	1.16152	0.895295	0.745273		0.88077	0.708809	0.793411	0.972336	1.07503	0.910276		1.06625	1.45428	0.939658	0.832704		0.738618	0.9302	0.9634	-0.03319	0.09749	0.3404	14	0.746005
	14	0.905439	0.824462	0.865193	0.960637	1.1385	0.978027		1.04073	0.966197	1.05443	1.0775	1.0819	1.00859	0.956715	1.10062	1.21956	0.996915	0.86227		0.100646	0.9454	1.033	-0.08784	0.05021	1.749	15	0.355784
	21	1.03543	1.10582	0.896802	0.765445	1.79533	1.04793		1.08219	0.957686	1.08982	1.02361	1.05138	1.20631	0.710211	1.10165	1.05059	1.10409	0.969314		0.52596	1.108	1.032	0.07626	0.1175	0.6493	15	0.746005

### Sheet: Fig.7d
		AAV-PHP.S-dsRed							AAV-PHP.S-TMEM100-dsRed												Multiple unpaired t-tests
	Time [dpi]	Von Frey pawwithdrawal threshold [g]																			P value	Mean of AAV-CTL	Mean of AAV-TMEM100	Difference	SE of difference	t ratio	df	q value
	-3	0.5546	0.8595	0.8357	0.93	1.076	0.8734		1.006	0.8473	0.9942	0.9799	0.6477	0.9077	0.6083	0.9992	0.93	1.078	0.7225		0.730896	0.8549	0.8837	-0.02884	0.08231	0.3504	15	0.316374
	-1	0.5546	0.93	0.6941	1.076	0.8958	0.8595		1.104	1.232	1.006	0.7225	0.5234	1.006	0.7491	0.93	1.023	1.143	0.6941		0.428347	0.835	0.9212	-0.08619	0.1059	0.8141	15	0.216315
	3	0.8958	1.232	0.7126	0.9942	1.104	0.8063		0.9942	1.024	0.5971	0.603	0.397	0.603	0.9077	0.9036	0.8595	1.311	0.9799		0.32778	0.9575	0.8345	0.1229	0.1215	1.012	15	0.198635
	5	0.5923	0.8734	0.6941	1.196	0.8595	0.8595		0.3868	0.45	0.397	0.5899	0.1587	0.603	0.4931	0.45	0.1625	0.5647	0.3685		0.000195	0.8458	0.4204	0.4254	0.08696	4.892	15	0.000148
	7	0.6941	1.024	0.6941	0.8595	0.8595	0.8595		0.427	0.3675	0.397	0.397	0.45	0.6941	0.4931	0.4931	0.1625	0.5658	0.3732		2.6e-05	0.8318	0.4382	0.3936	0.06602	5.961	15	4e-05
	14	0.6941	1.057	0.7932	1.076	0.8595	0.9899		0.5103	0.45	0.3868	0.3888	0.1256	0.397	0.1875	0.427	0.4334	0.4334	0.3685		<0,000001	0.9116	0.3735	0.5381	0.06552	8.214	15	2e-06
	21	0.5425	1.208	0.6941	0.8958	0.8595	0.8595		0.397	0.5899	0.3083	0.449	0.3083	0.403	0.2996	0.3732	0.4931	0.5334	0.4931		6.5e-05	0.8432	0.4225	0.4207	0.07693	5.468	15	6.5e-05
																					Multiple Mann-Whitney test
	von Frey force	Response rate [%] at14 dpi																			P value	Mean rank of AAV-CTL	Mean rank of AAV-TMEM100	Mean rank diff.	Mann-Whitney U	q value
	0.07	0	0	0	0	0	0		0	0	0	0	0	0	20	0	0	0	0		>0,999999	8.5	9.273	-0.7727	30	0.336667
	0.16	0	0	0	0	0	0		0	0	0	0	100	0	60	20	20	20	20		0.069409	6	10.64	-4.636	15	0.028041
	0.4	20	20	20	0	20	20		40	40	60	80	100	60	80	60	40	40	60		8.1e-05	3.5	12	-8.5	0	5.4e-05
	0.6	40	20	40	20	40	40		60	80	80	100	100	100	80	60	80	80	80		8.1e-05	3.5	12	-8.5	0	5.4e-05
	1	80	60	60	40	60	60		100	100	100	100	100	100	100	100	100	100	100		8.1e-05	3.5	12	-8.5	0	5.4e-05
	1.4	100	60	100	80	80	60		100	100	100	100	100	100	100	100	100	100	100		0.006303	5.333	11	-5.667	11	0.003183

### Sheet: Fig.7f
	Number of action potentials in C-fiber nociceptors																																							Multiple Mann-Whitney tests
Force [g]	AAV-PHP.S-dsRed																		AAV-PHP.S-TMEM100-dsRed																					P value	Mean rank of CTL	Mean rank of TMEM	Mean rank diff.	Mann-Whitney U	q value
0.151101	0	1	0	0	0	0		0	0	0	0	2	0	0	1	0	1		2	1	5	0	0	0	0	2	4	1	0	3	5	0	0	0	0	0	0	0		0.201896	16.38	20.2	-3.825	126	0.233046
0.386012	2	0	0	0	1	1	0	0	1	0	0	1	0	0	4	0			0	1			0	0	0	0			0	2	0	0	14	2	0		1	0		0.989941	16.06	15.93	0.1292	119	0.99984
1.15008	0	1	6	0		7	1	0	2		1	0	1	0	3		0		2	4	3	0	4	9	0	5	4	1	3	1	0	1	3	15	0	0				0.190133	14.07	18.39	-4.317	92	0.233046
5.32923	1	15	49	5	20	5	4	0		7	20	7	3	3	2	4	0		10		103	63	26	51		21	67	5	26	25	1		38	59	0	2	10	6		0.011734	12.69	21.06	-8.371	67	0.050792
15.6588	7	36	66	17	77	10	7	0	9	85	28	27	11	15	9	19	43			20	156	100	81	59	8	67	106	9	109	36	1	21	53	105	14	14	45	100		0.030486	14.5	22.08	-7.579	93.5	0.061581
29.8043	22	45	91	37	66	11	14	4	11	106	31	29	12	27	23	75	19		113	88	140	128	95	72	19	66	145	14		47	45	23	65	137	18	14	46	65		0.018858	14.18	22.37	-8.192	88	0.050792
36.3061	65	52	77	42	59	17	14	4	14	113	31	42	12	42	53	98	4		139	130	95	117	112	73	28	73	125	13	76	54	58	22	77	142	28	20	51	60		0.018759	14.5	22.83	-8.325	93.5	0.050792
40.4617	73	56	127	60	62	13	13	6	16	116		49	12			103	1		156	163	110	145	141		34	43	142	17	65	40	74	24	94		27	24	82	75		0.048244	12.79	19.39	-6.603	74	0.077963

### Sheet: Fig.7g
				Multiple Chi-Square tests
	AAV-PHP.S-dsRed	AAV-PHP.S-TMEM100-dsRed			WT, dsRed	WT, TMEM100
Force [g]	% fibres responding			SUM	17	22
0.07	0	0		0.04	0	0
0.16	0	13.6		0.07	0	0
0.4	23.5	45.5		0.16	0	3
0.6	35.3	72.7		0.4	4	10
1	64.7	95.5		0.6	6	16
1.4	82.4	100		1	11	21
2	100	100		1.4	14	22
				2	17	22
				0.04g	0	17	17
					0	22	22
					0	39	39
					0	17	17
					0	22	22
					0	39	39
						P-Value	#DIV/0!
				0.07g	0	17	17
					0	22	22
					0	39	39
					0	17	17
					0	22	22
					0	39	39
						P-Value	#DIV/0!
				0.16g	0	17	17
					3	19	22
					3	36	39
					1.30769	15.6923	17
					1.69231	20.3077	22
					3	36	39
						P-Value	0.113028
				0.4g	4	13	17
					10	12	22
					14	25	39
					6.10256	10.8974	17
					7.89744	14.1026	22
					14	25	39
						P-Value	0.156954
				0.6g	6	11	17
					16	6	22
					22	17	39
					9.58974	7.41026	17
					12.4103	9.58974	22
					22	17	39
						P-Value	0.0194028
				1g	11	6	17
					21	1	22
					32	7	39
					13.9487	3.05128	17
					18.0513	3.94872	22
					32	7	39
						P-Value	0.0130923
				1.4g	14	3	17
					22	0	22
					36	3	39
					15.6923	1.30769	17
					20.3077	1.69231	22
					36	3	39
						P-Value	0.040284
