## Supplementary material for "The molecular mechanism and physiological role of silent nociceptor activation": Source data and statistical information: Nees_etal_FigureS1_data.xlsx

### Sheet: Ext.DataFig.1
		Peak current amplitudes [nA]																																										Multiple Mann-Whitney tests, PIEZo2 vs. PIEZO2 + TMEM100
	Indentation (µm)	Piezo2												Piezo2 + TMEM100											TMEM100																			P value	Mean rank of Piezo2	Mean rank of Piezo2 + TMEM100	Mean rank diff.	Mann-Whitney U	q value
	0.8	0	0	0	0	0	0	0	0	0	0	0.0109		0	0	0	0	0	0	0	0	0	0		0	0	0	0	0	0	0	0	0	0	0	0	0	0	0	0	0	0		>0,999999	11.45	10.5	0.9545	50	>0,999999
	1.6	0.0285	0.0207	0	0	0.0212	0	0	0	0.0106	0	0.0095		0	0	0.0126	0.021	0.0218	0.0227	0.0249	0	0.015	0.0195		0	0	0	0	0	0	0	0	0	0	0	0	0	0	0	0	0	0		0.230752	9.455	12.7	-3.245	38	0.568873
	2.4	0.0763	0.0516	0	0.0197	0.0517	0.0184	0.0153	0.0099	0.0319	0	0.00827		0	0.0235	0.0459	0.0481	0.0573	0.0795	0.0795	0	0.0945	0.0487		0	0	0	0	0	0	0	0	0	0	0	0	0	0	0	0	0	0		0.145256	9.091	13.1	-4.009	34	0.568873
	3.2	0.15	0.103	0	0.0327	0.0874	0.046	0.0431	0.0279	0.0622	0.0358	0.0164		0.0151	0.0554	0.0909	0.0668	0.0795	0.166	0.15	0.00914	0.173	0.0834		0	0	0	0	0	0	0	0	0	0	0	0	0	0	0	0	0	0		0.178872	9.227	12.95	-3.723	35.5	0.568873
	4	0.184	0.16	0	0.0721	0.106	0.0719	0.12	0.073	0.0962	0.0543	0.0462		0.0207	0.0941	0.125	0.1	0.116	0.256	0.196	0.022	0.243	0.0851		0	0	0	0	0	0	0	0	0	0	0	0	0	0	0	0	0	0		0.28162	9.545	12.6	-3.055	39	0.568873
	4.8	0.25	0.196	0	0.0888	0.124	0.0935	0.189	0.073	0.135	0.0721	0.0567		0.0267	0.129	0.147	0.123	0.153	0.309	0.259	0.0477	0.298	0.0851		0		0	0	0	0	0	0	0	0	0	0	0	0	0	0	0	0		0.386679	9.818	12.3	-2.482	42	0.624874
	5.6	0.314	0.254	0	0.101	0.194	0.155					0.183		0.036	0.141	0.195	0.19	0.203	0.378	0.355	0.0862	0.344	0.0851					0		0		0	0	0	0		0	0	0	0	0	0		0.669066	8.286	9.5	-1.214	30	0.901009
	6.4	0.314	0.334	0	0.145	0.233	0.21					0.301		0.0652	0.235	0.278	0.234	0.203	0.467	0.441	0.128							0		0		0	0		0		0	0	0	0	0	0		0.866511	7.714	8.25	-0.5357	26	>0,999999
