## Supplementary material for "The molecular mechanism and physiological role of silent nociceptor activation": Source data and statistical information: Nees_etal_FigureS2_data.xlsx

### Sheet: ExtDataFig.2a
	WT, CFA						TMEM100KO, CFA						Multiple Mann-Whitney tests
Time [dpi]	Print area ratio [LH/RH]												P value	Mean rank of WT, CFA	Mean rank of KO, CFA	Mean rank diff.	Mann-Whitney U	q value
-3	1.02962	0.980234	0.499368	1.43763	0.89952		1.53204	1.10706	0.52642	1.30842	0.66348		0.690476	5	6	-1	10	0.797007
-1	0.791452	1.11767	0.656278	1.20024	1.16901		1.55627	1.01055	1.10073	0.999761	0.538575		0.84127	5.8	5.2	0.6	11	0.849683
1	0.854229	0.793257	0.486437	0.909602	0.21863			0.495291	0.711668	0.372399	0.233337		0.412698	5.8	4	1.8	6	0.555767
3	0.144887	0.457961	0.535269	0.394432	0.106934		0.8145	0.781628	0.121555	0.406573	0.704535		0.222222	4.2	6.8	-2.6	6	0.359111
5	0.319559	0.28017	0.476405	1.15259	0.802424		0.92624	0.968814	0.521907	0.658644	1.3916		0.222222	4.2	6.8	-2.6	6	0.359111
7	0.970342	0.767876	0.272409	0.85738	0.718016		1.00045	1.63173	1.0575	0.82006	0.6349		0.222222	4.2	6.8	-2.6	6	0.359111
14	1.17426	1.21087	0.790244	1.13663	1.20908		0.813946	1.11408	1.00172	0.690716	0.754628		0.055556	7.4	3.6	3.8	3	0.359111
21	1.12746	1.85026	0.878252	1.35276	1.10398		1.06354	1.19927	0.991517	0.769193	0.841379		0.150794	7	4	3	5	0.359111
	Stand time ratio [LH/RH]
-3	0.930246	0.93755	0.815345	1.1491	1.0985		1.13758	1.13306	0.769127	1.37268	0.906655		0.84127	5.2	5.8	-0.6	11	0.971066
-1	0.766555	1.00213	0.807203	1.1722	1.14663		1.10445	0.840704	1.1847	1.08051	0.642597		>0,999999	5.4	5.6	-0.2	12	>0,999999
1	0.684624	0.637967	0.588352	0.662201	0.402597			0.595276	0.876901	0.852422	0.300019		0.730159	4.6	5.5	-0.9	8	0.971066
3	0.182088	0.560231	0.551316	0.565553	0.193735		0.939113	0.685834	0.310888	0.364715	0.776403		0.222222	4.2	6.8	-2.6	6	0.598519
5	0.679503	0.437617	0.540654	1.0358	0.715572		0.770684	1.00424	0.809339	0.811942	1.02889		0.150794	4	7	-3	5	0.598519
7	0.691689	0.872303	0.628582	0.733657	0.818027		1.00185	1.14459	0.794044	0.920989	0.914715		0.031746	3.4	7.6	-4.2	2	0.256508
14	1.04932	0.938498	0.89012	1.04695	1.09235		1.0128	1.01744	1.08407	0.89459	0.897096		0.690476	6	5	1	10	0.971066
21	1.08348	1.27926	1.044	1.04525	0.924787		0.935498	1.17541	1.07311	1.07163	0.838491		0.84127	5.8	5.2	0.6	11	0.971066
	Swing speed ratio [LH/RH]
-3	0.967785	0.938161	0.791021	1.12041	1.01008		1.31161	1.1999	0.822924	1.13061	0.936291		0.420635	6.4	4.6	1.8	8	0.485533
-1	0.806342	1.01546	0.852543	1.05841	1.16283		1.23101	1.11132	1.03969	1.05372	0.787332		0.309524	6.6	4.4	2.2	7	0.485533
1	0.73505	0.730329	0.669526	0.780955	0.526827			0.433417	0.728288	0.590122	0.537066		0.285714	4	6.25	-2.25	5	0.485533
3	0.429325	0.565273	0.78394	0.453966	0.508408		0.848851	0.883427	0.437101	0.815223	0.818133		0.309524	6.6	4.4	2.2	7	0.485533
5	0.526051	0.718046	0.70635	1.05315	0.745782		0.788076	1.02695	0.722628	0.790489	1.04246		0.547619	6.2	4.8	1.4	9	0.553095
7	0.854421	0.913719	0.77166	0.814869	0.849334		0.901192	1.04768	0.945714	0.971454	0.924405		0.309524	6.6	4.4	2.2	7	0.485533
14	1.05761	1.04188	0.86641	0.9955	1.13645		1.03909	0.98806	1.09167	0.908263	0.914724		0.420635	4.6	6.4	-1.8	8	0.485533
21	1.12412	1.24985	1.07454	1.06161	1.10976		0.951884	1.06114	1.08519	1.02023	0.792187		0.055556	3.6	7.4	-3.8	3	0.448889

### Sheet: ExtDatFig.2b
	WT, CFA						TMEM100KO, CFA						Multple Mann-Whitney tests
Time [dpi]	von Frey paw withdrawal threshold [g]												P value	Mean rank of WT, CFA	Mean rank of KO, CFA	Mean rank diff.	Mann-Whitney U	q value
-3	1.024	0.9483	0.8357	0.9483	1.006		0.8357	0.9483	0.8357	1.024	0.9942		0.738095	5.9	5.1	0.8	10.5	0.745476
-1	1.006	0.8063	0.7932	0.9077	1.024		1.006	1.006	1.02	0.8174	1.024		0.325397	4.5	6.5	-2	7.5	0.438201
1	0.45	0.403	0.403	0.4931	0.3888		0.5234	0.5103	1.006	0.5103	0.5103		0.007937	3	8	-5	0	0.016032
3	0.06863	0.07133	0.06863	0.1137	0.06863		0.403	0.6323	0.603	0.5971	0.397		0.007937	3	8	-5	0	0.016032
5	0.3009	0.1137	0.06863	0.4715	0.3149		1.024	0.8357	0.5103	1.024	0.9483		0.007937	3	8	-5	0	0.016032
7	0.5494	0.1575	0.3685	0.5899	0.06863		1.006	1.006	0.9077	0.9077	1.024		0.007937	3	8	-5	0	0.016032
14	0.9942	1.006	1.024	1.006	0.8357		1.006	1.006	1.006	1.006	1.006		0.722222	5	6	-1	10	0.745476
21	0.9077	1.006	0.9942	0.9942	0.8063		1.006	1.006	1.006	1.006	1.006		0.047619	3.5	7.5	-4	2.5	0.076952

### Sheet: ExtDataFig.2c
	WT, CFA						TMEM100KO, CFA						Multiple unpaired t-tests
Time [dpi]	Hargreaves test - paw withdrawal latecy [s]												P value	Mean of WT, CFA	Mean of KO, CFA	Difference	SE of difference	t ratio	df	q value
-3	6.2	6.26667	6.5	6.36667	6.23333		6.33333	6.76667	6.1	6.1	5.86667		0.634278	6.313	6.233	0.08	0.1618	0.4945	8	0.732138
-1	5.73333	6	5.9	6.96667	5		5.93333	5.93333	6.23333	6.23333	6.23333		0.56648	5.92	6.113	-0.1933	0.3234	0.5978	8	0.732138
1	2.43333	2.5	2.53333	2.03333	3.13333		6.1	3.8	3.1	3	1.86667		0.186996	2.527	3.573	-1.047	0.7253	1.443	8	0.302186
3	2.56667	2.73333	2.23333	2.56667	2.13333		2.83333	2.63333	3.16667	2.9	2.4		0.082482	2.447	2.787	-0.34	0.1713	1.984	8	0.222153
5	2.9	2.76667	2.66667	3.9	2.76667		2.96667	2.9	2.9	3.3	3.33333		0.755296	3	3.08	-0.08	0.248	0.3226	8	0.762849
7	3.33333	3.56667	3.03333	3.36667	2.83333		3.4	3.53333	4.3	3.9	3.8		0.025029	3.227	3.787	-0.56	0.2036	2.751	8	0.101117
14	4.96667	4.03333	4.7	3.66667	4.66667		5.16667	6.46667	5.63333	4.9	5.1		0.021991	4.407	5.453	-1.047	0.3692	2.835	8	0.101117
21	6	5.6	5.43333	6.06667	6.13333		5.03333	5.03333	5.7	4.7	6.3		0.160439	5.847	5.353	0.4933	0.3189	1.547	8	0.302186
