## Supplementary material for "The molecular mechanism and physiological role of silent nociceptor activation": Source data and statistical information: Nees_etal_FigureS3_data.xlsx

### Sheet: ExtDataFig.3b
Data shown in graph					Statistics: Multiple Chi-square tests
	Saline, WT	CFA, WT	CFA, TMEM100KO			Saline, WT	CFA, WT	CFA, TMEM100KO
Force [g]	% Aδ-fibers responding				SUM	18	9	19
0.04	0	0	0		0.04	0	0	0
0.07	0	22.2	0		0.07	0	2	0
0.16	0	33.3	10.5		0.16	0	3	2
0.4	50	77.8	63.2		0.4	9	7	12
0.6	88.9	100	89.5		0.6	16	9	17
1	100	100	100		1	18	9	19
1.4	100	100	100		1.4	18	9	19
2	100	100	100		2	18	9	19
						WT,saline vs. WT, CFA				WT, saline vs. KO,CFA				WT, CFA vs, KO, CFA
					0.04g	0	18	18		0	18	18		0	9	9
						0	9	9		0	19	19		0	19	19
						0	27	27		0	37	37		0	28	28
						0	18	18		0	18	18		0	9	9
						0	9	9		0	19	19		0	19	19
						0	27	27		0	37	37		0	28	28
							P-Value	#DIV/0!			P-Value	#DIV/0!			P-Value	#DIV/0!
					0.07g	0	18	18		0	18	18		2	7	9
						2	7	9		0	19	19		0	19	19
						2	25	27		0	37	37		2	26	28
						1.33333	16.6667	18		0	18	18		0.642857	8.35714	9
						0.666667	8.33333	9		0	19	19		1.35714	17.6429	19
						2	25	27		0	37	37		2	26	28
							P-Value	0.0376669			P-Value	#DIV/0!			P-Value	0.0329763
					0.16g	0	18	18		0	18	18		3	6	9
						3	6	9		2	17	19		2	17	19
						3	24	27		2	35	37		5	23	28
						2	16	18		0.972973	17.027	18		1.60714	7.39286	9
						1	8	9		1.02703	17.973	19		3.39286	15.6071	19
						3	24	27		2	35	37		5	23	28
							P-Value	0.00937477			P-Value	0.156987			P-Value	0.141123
					0.4g	9	9	18		9	9	18		7	2	9
						7	2	9		12	7	19		12	7	19
						16	11	27		21	16	37		19	9	28
						10.6667	7.33333	18		10.2162	7.78378	18		6.10714	2.89286	9
						5.33333	3.66667	9		10.7838	8.21622	19		12.8929	6.10714	19
						16	11	27		21	16	37		19	9	28
							P-Value	0.16612			P-Value	0.419391			P-Value	0.439161
					0.6g	16	2	18		16	2	18		9	0	9
						9	0	9		17	2	19		17	2	19
						25	2	27		33	4	37		26	2	28
						16.6667	1.33333	18		16.0541	1.94595	18		8.35714	0.642857	9
						8.33333	0.666667	9		16.9459	2.05405	19		17.6429	1.35714	19
						25	2	27		33	4	37		26	2	28
							P-Value	0.298698			P-Value	0.95434			P-Value	0.312461
					1g	18	0	18		18	0	18		9	0	9
						9	0	9		19	0	19		19	0	19
						27	0	27		37	0	37		28	0	28
						18	0	18		18	0	18		9	0	9
						9	0	9		19	0	19		19	0	19
						27	0	27		37	0	37		28	0	28
							P-Value	#DIV/0!			P-Value	#DIV/0!			P-Value	#DIV/0!
					1.4g	18	0	18		18	0	18		9	0	9
						9	0	9		19	0	19		19	0	19
						27	0	27		37	0	37		28	0	28
						18	0	18		18	0	18		9	0	9
						9	0	9		19	0	19		19	0	19
						27	0	27		37	0	37		28	0	28
							P-Value	#DIV/0!			P-Value	#DIV/0!			P-Value	#DIV/0!

### Sheet: ExtDataFig.3c
		Number of action potentials in Aδ-fiber nociceptors
	Force [g]	Saline, WT																			CFA, WT										CFA, TMEM100KO
	0.18	0	0	0	0	0	0	0	0	0	0	0	0	0	0	0	0	0	0		0	0	0	0	0	1	0	0	0		0	1	0	10	0	0	0	0	0	0	0	0	0	0	0	0	0	0	0
	0.67	0	0	0	0	0	3	0	0	0	0	0	0	0	0	0	2	0	2		0	0	0	0	0	11	0	0	2		0	0	0		0	0	0	0	0	0	0	0	0	0	0	7	0	0	0
	2.6	14	12	12	0	0		6	33	1	0	0	0	0	6	0	12				1	0	7	0	5	54	1	0	14		0	0			2	22	0	0	1	0	4	0	0	7	0		0	0	0
	12.44	80	49	122	67	111	67	63	119	2	35	0	1	0	19	0	39	1	65		78	62	81	9	54	171	25	45	17		21	6	101	126	35	50	14	4	30	1	71	39	42	21	19	133	12	1	0
	23.98	107	58	174	83	92	72	34	122	9	37	7	13	6		0	78	4	109		156	89	93	33	69	199	67	113	22		27	51	107	105	66	66	68	12	58	5	81	48	67	17	35	164	46	34	16
	34.89	115	56	218	34	71	80	23	130	60	29	24	33	21	14	3	93	16	108		180	120	132	134	79	224	106	127	55		27	152	99	102	92	26	108	30	83	23	91	69	102	12	48	114	66	29	31
