## Supplementary material for "The molecular mechanism and physiological role of silent nociceptor activation": Source data and statistical information: Nees_etal_FigureS4_data.xlsx

### Sheet: ExtDataFig.4b
	Number of action potentials in A-fiber nociceptors																											Multiple Mann-Whitney tests
Force [g]	AAV-PHP.S-dsRed																AAV-PHP.S-TMEM100-dsRed											P value	Mean rank of CTL	Mean rank of TMEM	Mean rank diff.	Mann-Whitney U	q value
0.1	0	0	0	0	0	0	0	0	0	0	0	0	0	0	0		0	0	0	0	0	0	0	0	0	0		>0,999999	13	13	0	75	>0,999999
0.3	0	0	0	0	0	0	0	0	0	0	0	0	0	0	0		0	0	0	0	0	0	0	0	0	0		>0,999999	13	13	0	75	>0,999999
0.9	0	0	0	0	0	0	0	0	0	2	0	1	0	3	0		0	0	1	0	0	1	0	0	0	2		0.614625	11.89	13.35	-1.457	61.5	0.827694
4.5	0	3	0	0	0	0	0	0	0	18			0	19	0		0	14	15	0	0	23	1	0	5	40		0.179516	10.96	14.65	-3.686	48.5	0.290098
13.1	0	12	2	2	3	0	1	0	0	24	0	44	0	35	0		21	79	78	5	0	104	87		151	89		0.003838	8.308	16.11	-7.803	17	0.031009
23.3	7	17	30	8	1	9	8	9	5	20	0	97	0	60	0		42	99	114	2	0	89	98	0	93	121		0.067457	10.8	16.3	-5.5	42	0.136263
29.8	20	24	37	8	24	19	4	2	8	23	0	120	5	52	0		45	74	127	12	4	168	58	13	85	129		0.01422	10.1	17.35	-7.25	31.5	0.057448
38.1	35	32	40	17	13	20	11	22	22	15	19	135	28	54	0		30	67	135	12	14	154	56	70	121	169		0.023457	10.3	17.05	-6.75	34.5	0.063177

### Sheet: ExtDataFig.4c
		AAV-PHP.S-dsRed	AAV-PHP.S-TMEM100-dsRed			AAV-PHP.S-dsRed	AAV-PHP.S-TMEM100-dsRed
	Force [g]	% fibres responding			SUM	15	10
	0.04	0	0		0.04	0	0
	0.07	0	0		0.07	0	0
	0.16	6.7	20		0.16	1	2
	0.4	13.3	50		0.4	2	5
	0.6	40	50		0.6	6	5
	1	73.3	60		1	11	6
	1.4	93.3	90		1.4	14	9
	2	100	100		2	15	10
						WT,saline vs. WT, CFA
					0.04g	0	15	15
						0	10	10
						0	25	25
						0	15	15
						0	10	10
						0	25	25
							P-Value	#DIV/0!
					0.07g	0	15	15
						0	10	10
						0	25	25
						0	15	15
						0	10	10
						0	25	25
							P-Value	#DIV/0!
					0.16g	1	14	15
						2	8	10
						3	22	25
						1.8	13.2	15
						1.2	8.8	10
						3	22	25
							P-Value	0.314879
					0.4g	2	13	15
						5	5	10
						7	18	25
						4.2	10.8	15
						2.8	7.2	10
						7	18	25
							P-Value	0.0454646
					0.6g	6	9	15
						5	5	10
						11	14	25
						6.6	8.4	15
						4.4	5.6	10
						11	14	25
							P-Value	0.621685
					1g	11	4	15
						6	4	10
						17	8	25
						10.2	4.8	15
						6.8	3.2	10
						17	8	25
							P-Value	0.48384
					1.4g	14	1	15
						9	1	10
						23	2	25
						13.8	1.2	15
						9.2	0.8	10
						23	2	25
							P-Value	0.763441
